# Prediction of designer-recombinases for DNA editing with generative deep learning

**DOI:** 10.1101/2022.04.01.486669

**Authors:** Lukas Theo Schmitt, Maciej Paszkowski-Rogacz, Florian Jug, Frank Buchholz

**Affiliations:** Medical Systems Biology, Medical Faculty, Technical University Dresden, 01307 Dresden, Germany; Fondazione Human Technopole, Milano, Italy; Center for Systems Biology Dresden, Dresden, Germany; Max Planck Institute of Molecular Cell Biology and Genetics, Dresden, Germany

## Abstract

Site-specific tyrosine-type recombinases are effective tools for genome engineering, with the first engineered variants having demonstrated therapeutic potential. So far, adaptation to new DNA target site selectivity of designer-recombinases has been achieved mostly through iterative cycles of directed molecular evolution. While effective, directed molecular evolution methods are laborious and time consuming. Here we present RecGen (Recombinase Generator), an algorithm for the intelligent generation of designer-recombinases. We gathered the sequence information of over two million Cre-like recombinase sequences evolved for 89 different target sites with which we trained Conditional Variational Autoencoders for recombinase generation. Experimental validation demonstrated that the algorithm can predict recombinase sequences with activity on novel target-sites, indicating that RecGen is useful to accelerate the development of future designer-recombinases.

**Teaser Figure:** Recombinase prediction generates active recombinases for a desired target site, while existing libraries with a similar target site need to go through directed evolution to achieve activity on the new site. While evolution takes weeks, prediction and synthesis of recombinases can be done in days.
