## Supplementary Table 3 for "Prediction of designer-recombinases for DNA editing with generative deep learning"

### Sheet: ts-alias-publish
Name used	Target Sequence (only bases that match loxP)	Published Name	Publication
loxA-1	A*AAC*TCGTATAA*******TATACGA*GTT*T	loxLTR1a	Sarkar et al. 2007
loxA-2	ATAACTTC*TAT*A********ATA*GAAGTTAT	loxLTR1b	Sarkar et al. 2007
loxA-3	A*AAC*TC*TAT*A********ATA*GA*GTT*T	loxLTR1	Sarkar et al. 2007
loxB-1	**A*CTTCGTATAA*******TATACGAAG*T**	loxLTR2a	Sarkar et al. 2007
loxC-1	A**AC*T*GTATAA*******TATAC*A*GT**T	loxBTR_1A	Karpinski et al. 2016
loxC-2	ATA*C***GTATAA*******TATAC***G*TAT	loxBTR_1B	Karpinski et al. 2016
loxC-3	ATAAC*T*G**TAA*******TA**C*A*GTTAT	loxBTR_1C	Karpinski et al. 2016
loxC-4	A***C*T*GTATAA*******TATAC*A*G***T	loxBTR_1a	Karpinski et al. 2016
loxC-5	ATAAC***G**TAA*******TA**C***GTTAT	loxBTR_1b	Karpinski et al. 2016
loxC-6	A**AC***G**TAA*******TA**C***GT**T	loxBTR_1b+2	Karpinski et al. 2016
loxC-7	A***C***G**TAA*******TA**C***G***T	loxBTR_1	Karpinski et al. 2016
loxD-1	A**ACT**GTATAA*******TATAC**AGT**T	loxBTR_2A	Karpinski et al. 2016
loxD-2	ATA*C***GTATAA*******TATAC***G*TAT	loxBTR_2B	Karpinski et al. 2016
loxD-3	ATAACT***T*TAA*******TA*A***AGTTAT	loxBTR_2C	Karpinski et al. 2016
loxD-4	A***CT**GTATAA*******TATAC**AG***T	loxBTR_2a	Karpinski et al. 2016
loxD-5	ATAAC****T*TAA*******TA*A****GTTAT	loxBTR_2b	Karpinski et al. 2016
loxD-6	A***C***GT*TAA*******TA*AC***G***T	loxBTR_2a+2	Karpinski et al. 2016
loxD-7	A***C****T*TAA*******TA*A****G***T	loxBTR_2	Karpinski et al. 2016
loxE-1	A**AC*T**TATA*TG**T**TATA**A*GT**T	HexR1	Lansing et al. 2019
loxE-2	A***C*T*G*ATA*TG**T**TAT*C*A*G***T	HexR2	Lansing et al. 2019
loxE-3	A***C*T***ATA*TG**T**TAT***A*G***T	HexR	Lansing et al. 2019
loxF-1	ATAA*T**GT**AA****TGCT**AC**A*TTAT	loxF8sym1	Lansing et al. 2022
loxG-1	*TAA**T*GT*T*A****TGC*A*AC*A**TTA*	loxF8sym2	Lansing et al. 2022
loxH-1	*T*A*T*C*T*TAA***A***TA*A*G*A*T*A*	NA	NA
loxH-2	*TA**TT***ATAA***A***TAT***AA**TA*	NA	NA
loxI-1	**A*CTT****TA***T****TA****AAG*T**	NA	NA
loxI-2	***A*T***TATA***T****TATA***A*T***	NA	NA
loxJ-1	**AACTT*G**TAA**T*TGCTA**C*AAGTT**	NA	NA
loxJ-2	***ACTTCG**TAA**T*TGCTA**CGAAGT***	NA	NA
loxJ-3	***ACTTCG**T*A**T*TGC*A**CGAAGT***	NA	NA
loxK-1	ATAA*T*CGT**AA**T*TGCT**ACG*A*TTAT	NA	NA
loxK-2	*TAA*T*CGT***A**T*TGC***ACG*A*TTA*	NA	NA
loxK-3	*T***T*CGT***A**T*TGC***ACG*A***A*	NA	NA
loxK-4	*TAA*T*CG****A**T*TGC****CG*A*TTA*	NA	NA
loxK-5	*T***T*CG****A**T*TGC****CG*A***A*	NA	NA
loxL-1	AT******GT*TAA**T*TGCTA*AC******AT	NA	NA
loxL-2	AT*******T*TAA**T*TGCTA*A*******AT	NA	NA
loxL-3	AT******GT*T*A**T*TGC*A*AC******AT	NA	NA
loxL-4	AT*******T*T*A**T*TGC*A*A*******AT	NA	NA
loxM-1	*TAA**T*GT***A**T*TGC***AC*A**TTA*	NA	NA
loxM-2	*TAA**T*GT*T*A**T*TGC*A*AC*A**TTA*	NA	NA
loxM-3	ATAA**T*GT*T*A**T*TGC*A*AC*A**TTAT	NA	NA
loxM-4	AT*A**T**T*T*A**T*TGC*A*A**A**T*AT	NA	NA
loxM-5	ATAA**T*GT***A**T*TGC***AC*A**TTAT	NA	NA
loxM-6	AT*A**T**T***A**T*TGC***A**A**T*AT	NA	NA
loxN-1	**AA*T*CG*******T*T******CG*A*TT**	NA	NA
loxN-2	**A*****G*******T*T******C*****T**	NA	NA
loxN-3	**A*C***GT******T*T*****AC***G*T**	NA	NA
loxN-4	****C***GT******T*T*****AC***G****	NA	NA
loxN-5	****C***GT*T****T*T***A*AC***G****	NA	NA
loxO-1	**AA*T**GT******T*T*****AC**A*TT**	NA	NA
loxO-2	**AA****GT******T*T*****AC****TT**	NA	NA
loxO-3	**A***T*GT******T*T*****AC*A***T**	NA	NA
loxO-4	**A***T**T******T*T*****A**A***T**	NA	NA
loxQ-1	*TA*************T*T************TA*	NA	NA
loxQ-2	*TA*************T*T************TA*	NA	NA
loxR-1	A***C*T***A*****T*T****T***A*G***T	NA	NA
loxR-2	A***C*T***A*****T*T****T***A*G***T	NA	NA
loxR-3	A***C*****A*****T*T****T*****G***T	NA	NA
loxS-1	A*AAC*TC*TAT**T*******ATA*GA*GTT*T	NA	NA
loxS-2	A*AAC*TC*T*T**T*******A*A*GA*GTT*T	NA	NA
loxS-3	A*AA**TC*T*T**T*******A*A*GA**TT*T	NA	NA
loxS-4	A*AA**TC*T*T**T*******A*A*GA**TT*T	NA	NA
loxT-1	AT*A**T*GT*T*A**T*TGC*A*AC*A**T*AT	NA	NA
loxT-2	AT*A**T*G**T*A**T*TGC*A**C*A**T*AT	NA	NA
loxT-3	AT*A**T****T*A**T*TGC*A****A**T*AT	NA	NA
loxU-1	**AAC****TAT******T***ATA****GTT**	NA	NA
loxU-2	**AAC****TA*******T****TA****GTT**	NA	NA
loxU-3	**AAC****TA*******T****TA****GTT**	NA	NA
loxU-4	**AAC*****A*******T****T*****GTT**	NA	NA
loxU-5	**AAC*****A*******T****T*****GTT**	NA	NA
loxV-1	A********T*T******T***A*A********T	NA	NA
loxV-2	A********T*T******T***A*A********T	NA	NA
loxV-3	A********T*T******T***A*A********T	NA	NA
loxV-4	A******C*T*T******T***A*A*G******T	NA	NA
loxV-5	A******C*T*T******T***A*A*G******T	NA	NA
loxV-6	A******C*T********T*****A*G******T	NA	NA
loxW-1	****CT**GTAT******T***ATAC**AG****	NA	NA
loxW-2	****CT**GTA*******T****TAC**AG****	NA	NA
loxW-3	**A*CT**GTA*******T****TAC**AG*T**	NA	NA
loxW-4	**A*CT**GT********T*****AC**AG*T**	NA	NA
loxW-5	**A**T**GT********T*****AC**A**T**	NA	NA
loxW-6	**A**T**G*********T******C**A**T**	NA	NA
loxX-1	*TAACTTCGT********T*****ACGAAGTTA*	NA	NA
loxX-2	**AACTTCGT********T*****ACGAAGTT**	NA	NA
loxX-3	**AACTT*GT********T*****AC*AAGTT**	NA	NA
loxX-4	***ACTT*GT********T*****AC*AAGT***	NA	NA
loxX-5	***ACT**GT********T*****AC**AGT***	NA	NA
loxX-6	****CT**GT********T*****AC**AG****	NA	NA
