## Supplementary Table 2 for "Prediction of designer-recombinases for DNA editing with generative deep learning"

### Sheet: AA_observed
Residue Position	Percent	Residues observed	Highlighted in	New Hotspot
2	7.78	2
3	34.3	3
4	5.03	2
5	67.29	3		x
6	0.68	1
7	99.29	4	Sarkar et al. 2007
8	3.81	4
9	6.74	3
10	29.68	5
12	89.76	3	Sarkar et al. 2007
13	0.13	1
14	0.15	1
15	90.24	2	Sarkar et al. 2007
16	36.15	4
17	5.22	4
18	1.92	2
19	4.52	1
20	5.2	3
21	4.12	1
22	1.1	1
23	80.19	2		x
24	0.17	1
25	3.93	3
26	7.2	3
27	0.59	1
28	10.56	5
29	10.2	4
30	68.62	4	Buchholz et al. 2001
31	24.78	1
34	36.95	4
35	1.3	1
37	2.14	1
39	4.64	2
40	32.4	7	Karpinsky et al. 2016, Lansing et al. 2022
43	28.8	5	Karpinsky et al. 2016
44	72.26	4	Karpinsky et al. 2016
45	3.24	2
47	19.25	2
48	6.48	1
49	5.08	2
51	22.16	4
53	8.59	2
54	7.23	2
57	52.27	3		x
58	3.99	4
59	0.85	1
60	11.19	2
62	29.66	3
63	7.27	2
64	2.82	1
67	9.22	2
73	1.52	2
74	10.53	1
75	0.6	1
77	77.83	1	Sarkar et al. 2007
80	2.83	1
83	0.51	1
84	16.43	3	Karpinsky et al. 2016
85	8.44	2	Buchholz et al. 2001
86	61.56	5	Buchholz et al. 2001,Karpinsky et al. 2016
88	2.56	1
89	22.39	4	Karpinsky et al. 2016
90	52.58	4	Lansing et al. 2022
91	4.51	2
93	58.13	4	Sarkar et al. 2007
94	68.14	6	Buchholz et al. 2001, Sarkar et al. 2007
100	6.63	2
101	8.2	2	Buchholz et al. 2001
102	11.81	3
104	3.32	1
105	2.06	2
107	6.59	1
108	82.55	1	Buchholz et al. 2001, Sarkar et al. 2007
110	6.38	1
111	10.75	3
112	0.5	2
114	1.98	2
116	5.9	1
117	5.86	3
118	0.12	1
121	3.31	1
122	21.85	1
125	3.15	1
126	0.49	2
131	20.52	3
132	8.71	6	Lansing et al. 2022
136	30.15	1
137	0.7	1
138	3.4	1
140	8.23	1
142	22.76	1
143	0.84	1
144	9.21	1
146	5.75	1
147	32.76	4
149	16.12	3
150	3.68	1
151	11.07	4
153	9.77	3
154	3.47	1
155	28.97	3
156	10.42	4
160	10.83	4
163	4.08	1
166	83.45	3		x
170	0.14	1
174	3.59	3	Santoro et al. 2002
175	93.23	2	Sarkar et al. 2007
180	5.16	2
181	0.63	1
182	2.2	1
183	34.71	1
185	1.98	1
186	0.24	1
187	1.25	2
188	4.24	1
191	0.12	1
193	1.48	3
196	0.43	1
197	0.46	1
198	52.12	1
202	1.4	1
204	0.72	1
206	10.24	3
207	11.6	1
209	0.22	1
210	0.95	1
214	0.14	1
216	12.35	2
218	0.63	1
219	23.89	3
222	0.32	2
225	5.77	1
227	4.64	2
228	0.14	1
230	0.44	1
232	5.33	4
233	2.78	1
234	1.59	2
235	10.26	1
236	1.75	1
237	1.06	1
239	0.16	1
240	0.29	1
241	13.15	4	Karpinsky et al. 2016
242	6.88	1
243	19.95	5
244	52.6	7	Karpinsky et al. 2016, Lansing et al. 2022
245	50.85	5	Sarkar et al. 2007
247	4.43	3
248	1.07	1
249	59.21	7	Karpinsky et al. 2016
252	6.12	2
253	6.22	2
254	18.54	4
255	3.28	3
256	8.92	1
257	2.83	3
258	20.16	8	Santoro et al. 2002
259	75.38	7	Santoro et al. 2002, Sarkar et al. 2007, Karpinsky et al. 2016, Lansing et al. 2022
260	13.55	5	Karpinsky et al. 2016
261	11.03	2
262	94.65	8	Buchholz et al. 2001, Rufer et al. 2002, Santoro et al. 2002, Sarkar et al. 2007, Karpinsky et al. 2016, Lansing et al. 2022
263	46.99	6	Karpinsky et al. 2016
264	0.16	1	Lansing et al. 2022
266	55.55	4	Santoro et al. 2002, Lansing et al. 2022
267	3.64	3
268	68.02	1	Lansing et al. 2022
269	0.14	1
270	0.95	2
271	6.82	3
272	21.99	1
273	1.71	2
275	6.34	3
276	7.35	3
277	2.72	2
278	26.88	6
279	9.06	2
281	1.66	1
282	0.88	1	Lansing et al. 2022
283	4.46	3
284	1.57	2
285	16.45	2	Lansing et al. 2022
287	7.93	1
304	0.14	1
305	48.02	1
306	2.03	2
307	68.04	1
308	0.21	1
311	0.25	1
316	8.13	2
317	98.63	2	Sarkar et al. 2007
318	7.22	3
319	68.38	7	Buchholz et al. 2001
320	99.38	3	Sarkar et al. 2007
321	5.9	1
322	0.22	1
323	9	5
325	6.73	1
330	0.21	1
332	1.7	1
338	0.12	1
341	5.11	3
342	15.54	2
343	4.41	3
