## Supplementary Table 1 for "Prediction of designer-recombinases for DNA editing with generative deep learning"

### Sheet: predictions
Name	Target_Site	Protein_Sequence	Gene_Sequence
Prediction_loxA-1	ACAACATCGTATAACACCCTATATACGATGTTGT	MSNLLTLHQNLPALPVDATSDEVRKNLMDMFRDRQAFSEHTWKMLLSVCRSWAAWCKLNNRKWFPAEPEDVRDYLLYLQARGLAVKTIQQHLGQLNMLHRRSGLPRPSDSNAVSLVMRRIRKENVDAGERAKQALAFERTDFDQVRSLMENSDRCQDIRNLAFLGIAYNTLLRIAEIARIRVKDISRTDGGRMLIHIGRTKTLVSTAGVEKALSLGVTKLVERWISVSGVADDPNNYLFCRVRKNGVAAPSATSQLSTRALQGIFEATHRLIYGAKDDSGQRYLAWSGHSARVGAARDMARAGVSIPEIMQAGGWTTVNSVMNYIRNLDSETGAMVRLLEDGD*	TGTACATGTCAAACTTGCTGACCCTGCACCAAAATCTGCCAGCGCTCCCAGTCGACGCGACGTCTGATGAGGTGCGTAAGAACCTGATGGATATGTTTCGCGACCGTCAAGCTTTTAGCGAGCACACCTGGAAGATGCTGTTAAGCGTATGCCGTTCGTGGGCCGCCTGGTGTAAGCTTAATAATCGTAAATGGTTCCCTGCTGAACCGGAAGACGTACGCGATTATTTGCTGTACCTGCAAGCGCGCGGTCTGGCTGTTAAAACGATTCAACAGCATTTGGGCCAGCTGAATATGTTGCACCGCCGTAGCGGCTTACCCCGCCCGAGCGACTCGAACGCCGTGTCGCTGGTTATGCGTCGCATTCGTAAGGAAAATGTGGACGCGGGAGAGCGCGCTA…
Prediction_loxD-1	AAGACTAGGTATAAGCCTCAATATACCTAGTCTT	MSNLLTLHQNLSALLVDATSDEARKNLMDMFRDRQAFSEHTWKMLLSVCRSWAAWCKLNNRKWFPAEPEDVRDYLLYLQARGLAVKTIQQHLGQLNMLHRRSGLPRPSDSNAVSLVMRRIRKENVDAGERAKQALAFERTDFDQVRSLMENSDRCQDIRNLAFLGIAYNTLLRISEIARIRVKDISRTDGGRMLIHIGRTKTLVSTAGVEKALSLGVTKLVERWISVSGVADDPNNYLFCRVRKYGVAAPSATSQLSTYALQRIFEATHRLIYGAKDDSGQRYLAWSGHSARVGAARDMARAGVSIPEIMQAGGWTTVNSVMNYIRNLDSETGAMVRLLEDGD*	TGTACATGAGCAACTTATTAACTTTACACCAAAATCTGTCGGCCTTGTTAGTCGATGCCACCAGCGATGAGGCGCGCAAGAACCTCATGGACATGTTCCGTGATCGTCAGGCTTTCTCAGAGCACACGTGGAAGATGTTACTTTCTGTATGCCGTTCTTGGGCCGCCTGGTGTAAATTGAATAATCGTAAGTGGTTCCCCGCGGAGCCTGAGGACGTACGTGACTATCTTTTATATTTGCAAGCGCGTGGCCTTGCCGTTAAGACCATTCAGCAGCATCTGGGTCAACTGAATATGTTACATCGCCGCTCCGGGCTGCCGCGCCCGTCAGACAGCAACGCCGTATCTCTTGTAATGCGCCGCATCCGTAAAGAAAACGTGGACGCAGGTGAACGCGCGA…
Prediction_loxE-3	AAGGCATTTGATATTGATTTTTATCAAATGCCTT	MSNLQTLHQNLSALLADATSDEARKNLMDVFRDRQAFSEHTWRVLLSVCRSWAAWCKLNNRKWFPAEPEDVRDYLLHLQARGLTVNTIQQHLCQLNMLHRRSGLPRPGDSNAVSLVMRRIRKENVDAGERVKQALAFERTDFDQVRSLMENSDRCRDIRNLAFLGVAYNTLLRISEIARIRVRDISRTDGGRMLIHIGRTKTLVSTAGVEKALSLGVTKLVERWISVSGVADDPNNYLFCRVRRNGVAAPSATSQLSTPALQGIFAAAHRLIYGAKDASGQRYLTWSGHSARVGAARDMARAGVSIAEIMQAGGWTTVESVMNYLRNLDSETGAMVRLLEDGD*	TGTACATGAGTAATCTTCAAACTCTCCACCAAAATCTGAGTGCCCTGCTTGCCGACGCAACTAGCGATGAAGCCCGTAAGAACTTGATGGATGTGTTTCGCGACCGCCAAGCCTTTAGCGAGCACACTTGGCGTGTACTCTTATCTGTATGCCGTAGCTGGGCGGCGTGGTGCAAACTTAATAATCGTAAATGGTTCCCAGCTGAGCCGGAAGACGTACGCGATTACCTCTTACATTTGCAAGCCCGCGGGCTGACAGTAAACACCATTCAGCAGCACCTTTGTCAATTAAATATGCTTCATCGCCGTTCCGGGCTCCCTCGTCCCGGGGACAGTAATGCTGTGTCACTTGTGATGCGCCGTATTCGCAAGGAAAATGTTGATGCCGGGGAGCGCGTTA…
Prediction_novelG-1	CTAAGACGGTGCGAACGCTGCCGCACCGTCTTAG	MSDLQTLHQNLSALLVDATSDEARKNLMDMFRDSQAFSEHTWKMLLSVCRSWAAWCELNNREWFPAEPEDVRDYLLHLQARGLAVKTIQNHLGSLNMLHRRSGLPRPGDSNAVSLVMRRIRKENVDAGERAKQALAFERTDFDQVRSLMENSDRCQDIRNLAFLGVAYNTLLRISEIARIRVKDISRTDGGRMLIHIGRTKTLVSTAGVEKALSLGVTKLVERWISVSGVADDPNNYLFCRVRRGGVAKPSATSQLSTCALQGIFGAAHRLIYGAKDDSGQRYLAWSGHSARVGAARDMARAGVSIAEIMQAGGWTTVNSVMNYIRNLDSETGAMVRLLEDGD*	ATGAGCGATCTGCAGACCCTGCATCAGAACCTGAGCGCGCTGCTGGTGGATGCGACCAGCGATGAAGCGCGCAAAAACCTGATGGATATGTTTCGCGATAGCCAGGCGTTTAGCGAACATACCTGGAAAATGCTGCTGAGCGTGTGCCGCAGCTGGGCGGCGTGGTGCGAACTGAACAACCGCGAATGGTTTCCGGCGGAACCGGAAGATGTGCGCGATTATCTGCTGCATCTGCAGGCGCGTGGCTTAGCGGTGAAAACCATTCAGAACCATCTGGGTAGCCTGAACATGCTGCATCGCCGCAGCGGCCTGCCGCGTCCAGGTGATAGCAACGCAGTGTCTCTGGTGATGCGCCGCATTCGCAAAGAAAACGTGGATGCGGGCGAACGCGCGAAACAG…
Prediction_novelG-2	CTAAGACCGTGCGAACGCTGCCGCACGGTCTTAG	MSDLQTLHQNLSALLVDATSDEARKNLMDMFRDSQAFSEHTWKMLLSVCRSWAAWCELNNREWFPAEPEDVRDYLLHLQARGLAVKTIQNHLGSLNMLHRRSGLPRPGDSNAVSLVMRRIRKENVDAGERAKQALAFERTDFDQVRSLMENSDRCQDIRNLAFLGVAYNTLLRISEIARIRVKDISRTDGGRMLIHIGRTKTLVSTAGVEKALSLGVTKLVERWISVSGVADDPNNYLFCRVRRGGVAKPSATSQLSTCALQGIFGAAHRLIYGAKDDSGQRYLAWSGHSARVGAARDMARAGVSIAEIMQAGGWTTVNSVMNYIRNLDSETGAMVRLLEDGD*	ATGAGCGATCTGCAGACCCTGCATCAGAACCTGAGCGCGCTGCTGGTGGATGCGACCAGCGATGAAGCGCGCAAAAACCTGATGGATATGTTTCGCGATAGCCAGGCGTTTAGCGAACATACCTGGAAAATGCTGCTGAGCGTGTGCCGCAGCTGGGCGGCGTGGTGCGAACTGAACAACCGCGAATGGTTTCCGGCGGAACCGGAAGATGTGCGCGATTATCTGCTGCATCTGCAGGCGCGTGGCTTAGCGGTGAAAACCATTCAGAACCATCTGGGTAGCCTGAACATGCTGCATCGCCGCAGCGGCCTGCCGCGTCCAGGTGATAGCAACGCAGTGTCTCTGGTGATGCGCCGCATTCGCAAAGAAAACGTGGATGCGGGCGAACGCGCGAAACAG…
Prediction_novelG-3	CTAAGACGATGTGAACGCTGCCACATCGTCTTAG	MSDLQTLHQNLSALLVDATSDEARKNLMDMFRDSQAFSEHTWKVLLSVCRSWAAWCELNNREWFPAEPEDVRDYLLHLQARGLAVKTIQNHLGSLNMLHRRSGLPRPGDSNAVSLVMRRIRKENVDAGERAKQALAFERTDFDQVRSLMENSDRCQDIRNLAFLGVAYNTLLRISEIARIRVKDISRTDGGRMLIHIGRTKTLVSTAGVEKALSLGVTKLVERWISVSGVADDPNNYLFCRVRRGGVAKPSATSQLSTCALQKIFGAAHRLVYGAKDDSGQRYLAWSGHSARVGAARDMARAGVSIAEIMQAGGWTTVNSVMNYIRNLDSETGAMVRLLEDGD*	ATGAGCGATCTGCAGACCCTGCATCAGAACCTGAGCGCGCTGCTGGTGGATGCGACCAGCGATGAAGCGCGCAAAAACCTGATGGATATGTTTCGCGATAGCCAGGCGTTTAGCGAACATACCTGGAAAGTGCTGCTGAGCGTGTGCCGCAGCTGGGCGGCGTGGTGCGAACTGAACAACCGCGAATGGTTTCCGGCGGAACCGGAAGATGTGCGCGATTATCTGCTGCATCTGCAGGCACGTGGCTTAGCGGTGAAAACCATTCAGAACCATCTGGGCAGCCTGAACATGCTGCATCGCCGCAGCGGCCTGCCGCGTCCAGGTGATAGCAACGCAGTGTCTCTGGTGATGCGCCGCATTCGCAAAGAAAACGTGGATGCGGGCGAACGCGCAAAACAG…
Prediction_novelG-4	CTAAGATCATGCGAACGCTGCCGCATGATCTTAG	MSDLQTLHQNLSALLVDATSDEARKNLMDMFRDSQAFSEHTWKMLLSVCRSWAAWCELNNREWFPAEPEDVRDYLLHLQARGLAVKTIQNHLGSLNMLHRRSGLPRPGDSNAVSLVMRRIRKENVDAGERAKQALAFERTDFDQVRSLMENSDRCQDIRNLAFLGVAYNTLLRISEIARIRVKDISRTDGGRMLIHIGRTKTLVSTAGVEKALSLGVTKLVERWISVSGVADDPNNYLFCRVRRGGVAKPSATSQLSTCALQGIFGAAHRLIYGAKDDSGQRYLAWSGHSARVGAARDMARAGVSIAEIMQAGGWTTVNSVMNYIRNLDSETGAMVRLLEDGD*	ATGAGCGATCTGCAGACCCTGCATCAGAACCTGAGCGCGCTGCTGGTGGATGCGACCAGCGATGAAGCGCGCAAAAACCTGATGGATATGTTTCGCGATAGCCAGGCGTTTAGCGAACATACCTGGAAAATGCTGCTGAGCGTGTGCCGCAGCTGGGCGGCGTGGTGCGAACTGAACAACCGCGAATGGTTTCCGGCGGAACCGGAAGATGTGCGCGATTATCTGCTGCATCTGCAGGCGCGTGGCTTAGCGGTGAAAACCATTCAGAACCATCTGGGTAGCCTGAACATGCTGCATCGCCGCAGCGGCCTGCCGCGTCCAGGTGATAGCAACGCAGTGTCTCTGGTGATGCGCCGCATTCGCAAAGAAAACGTGGATGCGGGCGAACGCGCGAAACAG…
Prediction_novelG-5	CTAAGATGACGTGAACGCTGCCACGTCATCTTAG	MSDLQTLHQNLSALLVDATSDEARKNLMDMFRDSQAFSEHTWKVLLSVCRSWAAWCELNNREWFPAEPEDVRDYLLHLQARGLAVKTIQNHLGSLNMLHRQSGLPRPGDSNAVSLVMRRIRKENVDAGERAKQALAFERTDFDQVRSLMENSDRCQDIRNLAFLGVAYNTLLRIGEIARIRVKDISRTDGGRMLIHIGRTKTLVSTAGVEKALSLGVTKLVERWISVSGVADDPNNYLFCRVRRGGVAKPSATSQLSTYALQKIFAAAHRLVYGAKDDSGQRYLAWSGHSARVGAARDMARAGVSIAEIMQAGGWTTVNSVMNYIRNLDSETGAMVRLLEDGD*	ATGAGCGATCTGCAGACCCTGCATCAGAACCTGAGCGCGCTGCTGGTGGATGCGACCAGCGATGAAGCGCGCAAAAACCTGATGGATATGTTTCGCGATAGCCAGGCGTTTAGCGAACATACCTGGAAAGTGCTGCTGAGCGTGTGCCGCAGCTGGGCGGCGTGGTGCGAACTGAACAACCGCGAATGGTTTCCGGCGGAACCGGAAGATGTGCGCGATTATCTGCTGCATCTGCAGGCACGTGGCTTAGCGGTGAAAACCATTCAGAACCATCTGGGCAGCCTGAACATGCTGCATCGCCAGAGCGGCCTGCCGCGCCCAGGTGATAGCAACGCAGTGTCTCTGGTGATGCGCCGCATTCGCAAAGAAAACGTGGATGCGGGCGAACGCGCAAAACAG…
Prediction_novelC-1	AACCCACGCCATAAGCCTCAATATGGCGTGGGTT	MSNLLTLHQNLSALLVDATSDEARKNLMDMFRDRQAFSEHTWKVLLSVCRSWAAWCKLNNRKWFPAEPEDVRDYLLHLQARGLAVKTIQQHLCQLNMLHRRSGLPRLSDSNAVSLVMRRIRKENVDAGERAKQALAFERTDFDQVRSLMENSDRCQDIRNLAFLGVAYNTLLRISEIARIRVKDISRTDGGRMLIHISRTKTLVSTAGVEKALSLGVTKLVERWISVSGVADDPNNYLFCRVRKNGVAAPSATSQLSTHALQGIFEATHRLIYGAKDDSGQRYLAWSGHSARVGAARDMARAGVSIPEIMQAGGWTTVNSVMNYIRNLDSETGAMVRLLEDGD*	ATGAGCAACCTGCTGACCCTGCATCAGAACCTGAGCGCGCTGCTGGTGGATGCGACCAGCGATGAAGCGCGCAAAAACCTGATGGATATGTTTCGCGATCGCCAGGCGTTTAGCGAACATACCTGGAAAGTGCTGCTGAGCGTGTGCCGCAGCTGGGCGGCGTGGTGCAAACTGAACAACCGCAAATGGTTTCCGGCGGAACCGGAAGATGTGCGCGATTATCTGCTGCATCTGCAGGCGCGTGGCTTAGCGGTGAAAACCATTCAGCAGCATCTGTGCCAGCTGAACATGCTGCATCGCCGCAGCGGCCTGCCGCGCCTGTCTGATAGCAATGCAGTGTCTCTGGTGATGCGCCGCATTCGCAAAGAAAACGTGGATGCGGGCGAACGCGCGAAACAG…
Prediction_novelD-1	AAGGCACGCCATAAGCCTCAATATGGCGTGCCTT	MSNLLTLHQNLSALLVDATSDEARKNLMDMFRDRQAFSEHTWKMLLSVCRSWAAWCKLNNRKWFPAEPEDVRDYLLYLQARGLAVKTIQQHLGQLNMLHRRSGLPRLSDSNAVSLVMRRIRKENVDAGERAKQALAFERTDFDQVRSLMENSDRCQDIRNLAFLGVAYNTLLRISEIARIRVKDISRTDGGRMLIHISRTKTLVSTAGVEKALSLGVTKLVERWISVSGVADDPNNYLFCRVRKNGVAAPSATSQLSTYALQRIFEATHRLIYGAKDDSGQRYLAWSGHSARVGAARDMARAGVSIPEIMQAGGWTTVNSVMNYIRNLDSETGAMVRLLEDGD*	ATGAGCAACCTGCTGACCCTGCATCAGAACCTGAGCGCGCTGCTGGTGGATGCGACCAGCGATGAAGCGCGCAAAAACCTGATGGATATGTTTCGCGATCGCCAGGCGTTTAGCGAACATACCTGGAAAATGCTGCTGAGCGTGTGCCGCAGCTGGGCGGCGTGGTGCAAACTGAACAACCGCAAATGGTTTCCGGCGGAACCGGAAGATGTGCGCGATTATCTGCTGTATCTGCAGGCGCGCGGCCTGGCGGTGAAAACCATTCAGCAGCATTTAGGCCAGCTGAACATGCTGCATCGCCGCAGCGGCCTGCCGCGCTTAAGCGATAGCAATGCAGTGTCTCTGGTGATGCGCCGCATTCGCAAAGAAAACGTGGATGCAGGCGAACGCGCGAAACAG…
Prediction_novelF-1	ATAAATTTTTGCAAACGCTGCTGCAAAAATTTAT	MSNLQTLHQNLSALLVDATSDEARKNLMDVFRDRQAFSEHTWKVLLSVCRSWAAWCKLNNRKWFPAEPEDVRDYLLHLQVRGLAVNTIQQHLAQLNMLHRRSGLPRPGDSNAVSLVMRRIRKENVDAGERVKQALAFERTDFDQVRSLMENSDRCQDIRNLAFLGVAYNTLLRISEIARIRVKDISRTDGGRMLIHIGRTKTLVSTAGVEKALSLGVTRLVERWISVSGVADDPNNYLFCRVRKNGVAVPSATSQLSTDVLRGIFAAAHRLIYGAKDDSGQRYLTWSGHSARVGAARDMARAGVSIAEIMQAGGWTTVESVMNYLRNLDSETGAMVRLLEDGD*	ATGAGCAACCTGCAGACCCTGCATCAGAACCTGAGCGCGCTGCTGGTGGATGCGACCAGCGATGAAGCGCGCAAAAACCTGATGGATGTGTTTCGCGATCGCCAGGCGTTTAGCGAACATACCTGGAAAGTGCTGCTGAGCGTGTGCCGCAGCTGGGCAGCGTGGTGCAAACTGAACAACCGCAAATGGTTTCCGGCGGAACCGGAAGATGTGCGCGATTATCTGCTGCATCTGCAGGTGCGCGGCCTGGCGGTGAACACCATTCAGCAACATCTGGCACAGCTGAACATGCTGCATCGCCGCAGCGGCTTACCGCGTCCAGGTGATAGCAATGCAGTGTCTCTGGTGATGCGCCGCATTCGCAAAGAAAACGTGGATGCGGGCGAACGCGTGAAACAG…
Prediction_novelF-2	ATAAATGTATGCAAACGCTGCTGCATACATTTAT	MSNLQTLHQNLSALLVDATSDEARKNLMDVFRDRQAFSEHTWKVLLSVCRSWAAWCKLNNRKWFPAEPEDVRDYLLHLQVRGLAVNTIQQHLAQLNMLHRRSGLPRPGDSNAVSLVMRRIRKENVDAGERVKQALAFERTDFDQVRSLMENSDRCQDIRNLAFLGVAYNTLLRISEIARIRVKDISRTDGGRMLIHIGRTKTLVSTAGVEKALSLGVTRLVERWISVSGVADDPNNYLFCRVRKNGVAVPSATSQLSTDVLRGIFAAAHRLIYGAKDDSGQRYLTWSGHSARVGAARDMARAGVSIAEIMQAGGWTTVESVMNYLRNLDSETGAMVRLLEDGD*	ATGAGCAACCTGCAGACCCTGCATCAGAACCTGAGCGCGCTGCTGGTGGATGCGACCAGCGATGAAGCGCGCAAAAACCTGATGGATGTGTTTCGCGATCGCCAGGCGTTTAGCGAACATACCTGGAAAGTGCTGCTGAGCGTGTGCCGCAGCTGGGCAGCGTGGTGCAAACTGAACAACCGCAAATGGTTTCCGGCGGAACCGGAAGATGTGCGCGATTATCTGCTGCATCTGCAGGTGCGCGGCCTGGCGGTGAACACCATTCAGCAACATCTGGCACAGCTGAACATGCTGCATCGCCGCAGCGGCTTACCGCGTCCAGGTGATAGCAATGCAGTGTCTCTGGTGATGCGCCGCATTCGCAAAGAAAACGTGGATGCGGGCGAACGCGTGAAACAG…
Prediction_novelF-3	ATAAATTTATGCAAACGCTGCTGCATAAATTTAT	MSNLQTLHQNLSALLVDATSDEARKNLMDVFRDRQAFSEHTWKVLLSVCRSWAAWCKLNNRKWFPAEPEDVRDYLLHLQVRGLAVNTIQQHLAQLNMLHRRSGLPRPGDSNAVSLVMRRIRKENVDAGERVKQALAFERTDFDQVRSLMENSDRCQDIRNLAFLGVAYNTLLRISEIARIRVKDISRTDGGRMLIHIGRTKTLVSTAGVEKALSLGVTRLVERWISVSGVADDPNNYLFCRVRKNGVAVPSATSQLSTDALQGIFAAAHRLIYGAKDDSGQRYLTWSGHSARVGAARDMARAGVSIAEIMQAGGWTTVESVMNYLRNLDSETGAMVRLLEDGD*	ATGAGCAACCTGCAGACCCTGCATCAGAACCTGAGCGCGCTGCTGGTGGATGCGACCAGCGATGAAGCGCGCAAAAACCTGATGGATGTGTTTCGCGATCGCCAGGCGTTTAGCGAACATACCTGGAAAGTGCTGCTGAGCGTGTGCCGCAGCTGGGCAGCGTGGTGCAAACTGAACAACCGCAAATGGTTTCCGGCGGAACCGGAAGATGTGCGCGATTATCTGCTGCATCTGCAGGTGCGCGGCCTGGCGGTGAACACCATTCAGCAACATCTGGCACAGCTGAACATGCTGCATCGCCGCAGCGGCTTACCGCGTCCAGGTGATAGCAATGCAGTGTCTCTGGTGATGCGCCGCATTCGCAAAGAAAACGTGGATGCGGGCGAACGCGTGAAACAG…
